# Minus one frameshifted puromycin N-acetyltransferase is targeted to the nucleolus: sporadic but reproducible chimera formation by a transfected *Lc3b* construct

**DOI:** 10.1101/2022.02.17.480764

**Authors:** Arvind A. Thekkinghat, Pundi N. Rangarajan

## Abstract

Map1Lc3b is a protein that has pivotal functions in cellular autophagy. At least three groups in the past decade have reported its presence in the nucleoli of cells, but its functions in that organelle remain unknown. We isolated a few clonal populations of cells stably expressing V5-tagged mouse Lc3b highly enriched in the nucleoli, but the frequency of occurrence of such clones was strikingly low. The phenomenon was readily reproducible, though the protein in the nucleolus puzzlingly had varying molecular masses in different clones but consistently displayed a very strong interaction with the mitochondrial protein C1qbp, which has well-documented functions in the nucleolus. We investigated further and discovered that, in at least one of the clones, *Lc3b* had formed a chimera with the puromycin resistance gene in the plasmid, plausibly by illegitimate recombination during or after integration of the construct into the cellular genomic DNA. The -1 shifted reading frame of puromycin N-acetyltransferase (*pac*) can encode a protein that is equally long as the one encoded by the complete *pac* ORF, but is targeted to the nucleoli due to a drastic shift in the isoelectric point (pI). Notably, this set of events again brings into focus the low threshold often reported for recombination events to occur in eukaryotic cells, the multiple factors influencing them, and calls for increased vigilance in experiments involving DNA transfection and gene targeting.
