## Supplemental Table S2 for "Minus one frameshifted puromycin N-acetyltransferase is targeted to the nucleolus: sporadic but reproducible chimera formation by a transfected *Lc3b* construct"

### Sheet: Parameters used
Database 1	Uniprot_Mouse_2019 2019_20190502 (85,391 sequences; 34,112,452 residues)
Database 2	Contaminants 20181203 (245 sequences; 127,304 residues)
Taxonomy 1	(none)
Taxonomy 2	(none)
Type of search	MS/MS Ion Search
Enzyme	Trypsin/P
Fixed modifications	Carbamidomethyl (C)
Variable modifications	Oxidation (M)
Mass values	Monoisotopic
Protein mass	Unrestricted
Peptide mass tolerance	10 ppm
Fragment mass tolerance	0.6 Da
Max missed cleavages	2
Instrument type	Default
Number of queries	22700
FDR	0.01
Significance threshold p<	0.008903
Max. number of families	AUTO
Ions score or expect cut-off	-1
Preferred taxonomy	All entries
Show Percolator scores?	no

### Sheet: Nucleolar Clone 1
Family	Member	Database	Accession	Score	Mass	Num. of matches	Num. of significant matches	Num. of sequences	Num. of significant sequences	emPAI	Description
1	1	Contaminants	P04264	3504	66149	135	135	31	31	11.93	SWISS-PROT:P04264 Tax_Id=9606 Gene_Symbol=KRT1 Keratin, type II cytoskeletal 1
1	2	Contaminants	P35908	1758	66110	62	62	21	21	4.13	SWISS-PROT:P35908 Tax_Id=9606 Gene_Symbol=KRT2 Keratin, type II cytoskeletal 2 epidermal
1	3	Contaminants	P13647	824	62568	43	43	19	19	3.49	SWISS-PROT:P13647 Tax_Id=9606 Gene_Symbol=KRT5 Keratin, type II cytoskeletal 5
1	4	Contaminants	P02538	679	60293	34	34	16	16	2.48	SWISS-PROT:P02538 Tax_Id=9606 Gene_Symbol=KRT6A Keratin, type II cytoskeletal 6A
1	5	Contaminants	P04259	673	60247	35	35	17	17	2.77	SWISS-PROT:P04259 Tax_Id=9606 Gene_Symbol=KRT6B Keratin, type II cytoskeletal 6B
1	6	Uniprot_Mouse_2019	>sp|P04104|K2C1_MOUSE	642	66079	23	23	6	6	0.53	Keratin, type II cytoskeletal 1 OS=Mus musculus OX=10090 GN=Krt1 PE=1 SV=4
1	7	Uniprot_Mouse_2019	>sp|Q6IFZ6|K2C1B_MOUSE	560	61379	19	19	5	5	0.47	Keratin, type II cytoskeletal 1b OS=Mus musculus OX=10090 GN=Krt77 PE=1 SV=1
1	8	Uniprot_Mouse_2019	>sp|Q3UV17|K22O_MOUSE	220	63319	11	11	4	4	0.35	Keratin, type II cytoskeletal 2 oral OS=Mus musculus OX=10090 GN=Krt76 PE=1 SV=1
1	9	Contaminants	Q6KB66-1	147	51007	5	5	3	3	0.32	SWISS-PROT:Q6KB66-1 Tax_Id=9606 Gene_Symbol=KRT80 Isoform 1 of Keratin, type II cytoskeletal 80
2	1	Uniprot_Mouse_2019	>tr|D0U293|D0U293_MOUSE	2856	15938	314	314	2	2	1.39	Beta-globin OS=Mus musculus OX=10090 GN=Hbbt2 PE=3 SV=1
2	2	Uniprot_Mouse_2019	>sp|P02088|HBB1_MOUSE	2758	15944	303	303	2	2	0.79	Hemoglobin subunit beta-1 OS=Mus musculus OX=10090 GN=Hbb-b1 PE=1 SV=2
3	1	Contaminants	P35527	2153	62320	107	107	18	18	3.88	SWISS-PROT:P35527 Tax_Id=9606 Gene_Symbol=KRT9 Keratin, type I cytoskeletal 9
3	2	Contaminants	P13645	1229	59703	51	51	21	21	4.22	SWISS-PROT:P13645 Tax_Id=9606 Gene_Symbol=KRT10 Keratin, type I cytoskeletal 10
3	3	Contaminants	P02533	616	51875	27	27	16	16	3.26	SWISS-PROT:P02533 Tax_Id=9606 Gene_Symbol=KRT14 Keratin, type I cytoskeletal 14
3	4	Contaminants	P08779	569	51578	21	21	13	13	2.26	SWISS-PROT:P08779 Tax_Id=9606 Gene_Symbol=KRT16 Keratin, type I cytoskeletal 16
3	5	Contaminants	Q04695	240	48361	12	12	6	6	0.79	SWISS-PROT:Q04695 Tax_Id=9606 Gene_Symbol=KRT17 Keratin, type I cytoskeletal 17
3	6	Uniprot_Mouse_2019	>sp|A1L317|K1C24_MOUSE	124	55033	7	7	2	2	0.19	Keratin, type I cytoskeletal 24 OS=Mus musculus OX=10090 GN=Krt24 PE=2 SV=2
4	1	Contaminants	P00761	496	25078	29	29	1	1	0.2	SWISS-PROT:P00761|TRYP_PIG Trypsin - Sus scrofa (Pig).
5	1	Uniprot_Mouse_2019	>tr|Q3UW40|Q3UW40_MOUSE	244	18355	8	8	4	4	2.56	Uncharacterized protein OS=Mus musculus OX=10090 GN=Rpl24 PE=2 SV=1
6	1	Uniprot_Mouse_2019	>tr|A8DUV1|A8DUV1_MOUSE	238	15189	25	25	2	2	0.84	Alpha-globin OS=Mus musculus OX=10090 GN=Hbat1 PE=3 SV=1
7	1	Uniprot_Mouse_2019	>sp|E9Q557|DESP_MOUSE	190	335158	20	20	18	18	0.31	Desmoplakin OS=Mus musculus OX=10090 GN=Dsp PE=1 SV=1
8	1	Uniprot_Mouse_2019	>tr|A0A075B5P4|A0A075B5P4_MOUSE	179	36292	8	8	4	4	0.68	Ig gamma-1 chain C region secreted form (Fragment) OS=Mus musculus OX=10090 GN=Ighg1 PE=1 SV=1
9	1	Uniprot_Mouse_2019	>tr|Q52L64|Q52L64_MOUSE	148	26934	7	7	4	4	1	ENSMUSG00000076577 protein OS=Mus musculus OX=10090 GN=Igkv8-30 PE=1 SV=1
10	1	Contaminants	Q7RTT2	140	57728	8	8	8	8	0.92	TREMBL:Q7RTT2 Tax_Id=9606 Gene_Symbol=KRT78 Keratin-78
11	1	Uniprot_Mouse_2019	>sp|Q02257|PLAK_MOUSE	138	82490	9	9	8	8	0.58	Junction plakoglobin OS=Mus musculus OX=10090 GN=Jup PE=1 SV=3
12	1	Uniprot_Mouse_2019	>tr|Q4V9X9|Q4V9X9_MOUSE	134	17553	4	4	3	3	1.22	Rpl23a protein (Fragment) OS=Mus musculus OX=10090 GN=Rpl23a PE=2 SV=1
13	1	Uniprot_Mouse_2019	>tr|Q8VC94|Q8VC94_MOUSE	119	19240	3	3	2	2	0.62	Rpl11 protein OS=Mus musculus OX=10090 GN=Rpl11 PE=2 SV=1
14	1	Contaminants	P02769	115	71244	5	5	3	3	0.22	SWISS-PROT:P02769 (Bos taurus) Bovine serum albumin precursor
14	2	Contaminants	P02768-1	101	71317	3	3	2	2	0.14	SWISS-PROT:P02768-1 Tax_Id=9606 Gene_Symbol=ALB Isoform 1 of Serum albumin precursor
15	1	Uniprot_Mouse_2019	>sp|P01787|HVM18_MOUSE	112	13883	2	2	2	2	0.95	Ig heavy chain V regions TEPC 15/S107/HPCM1/HPCM2/HPCM3 OS=Mus musculus OX=10090 PE=1 SV=1
16	1	Uniprot_Mouse_2019	>tr|Q6ZWR0|Q6ZWR0_MOUSE	110	20719	2	2	2	2	0.57	MCG5466 OS=Mus musculus OX=10090 GN=Rap2b PE=1 SV=1
17	1	Uniprot_Mouse_2019	>tr|Q4VA28|Q4VA28_MOUSE	106	18636	5	5	2	2	0.65	Ribosomal protein L21 OS=Mus musculus OX=10090 GN=Rpl21 PE=2 SV=1
18	1	Uniprot_Mouse_2019	>tr|A0A1Y7VM54|A0A1Y7VM54_MOUSE	105	13919	3	3	1	1	0.95	Transmembrane emp24 domain-containing protein 10 OS=Mus musculus OX=10090 GN=Tmed10 PE=1 SV=1
19	1	Uniprot_Mouse_2019	>tr|A0A0N4SVB8|A0A0N4SVB8_MOUSE	103	16203	6	6	5	5	3.19	ADP-ribosylation factor-like protein 8B OS=Mus musculus OX=10090 GN=Arl8b PE=1 SV=1
20	1	Uniprot_Mouse_2019	>tr|D3YZ68|D3YZ68_MOUSE	103	27739	4	4	3	3	0.66	Elongation factor 1-alpha 1 (Fragment) OS=Mus musculus OX=10090 GN=Eef1a1 PE=1 SV=1
21	1	Uniprot_Mouse_2019	>tr|Q8R5L1|Q8R5L1_MOUSE	99	31348	5	5	3	3	0.82	Complement component 1 Q subcomponent-binding protein, mitochondrial OS=Mus musculus OX=10090 GN=C1qbp PE=1 SV=1
22	1	Uniprot_Mouse_2019	>tr|Q6PHZ1|Q6PHZ1_MOUSE	81	21611	2	2	1	1	0.24	Rpl17 protein OS=Mus musculus OX=10090 GN=Rpl17 PE=2 SV=1
23	1	Uniprot_Mouse_2019	>tr|B2RRX1|B2RRX1_MOUSE	78	42052	3	3	3	3	0.4	Actin, beta OS=Mus musculus OX=10090 GN=Actb PE=2 SV=1
24	1	Uniprot_Mouse_2019	>tr|Q4FJX4|Q4FJX4_MOUSE	77	21425	1	1	1	1	0.24	Csrp1 protein OS=Mus musculus OX=10090 GN=Csrp1 PE=1 SV=1
25	1	Uniprot_Mouse_2019	>tr|I6L9I7|I6L9I7_MOUSE	77	20854	4	4	2	2	0.56	Cbx3 protein OS=Mus musculus OX=10090 GN=Cbx3 PE=2 SV=1
26	1	Uniprot_Mouse_2019	>tr|Q2TBF9|Q2TBF9_MOUSE	77	14656	3	3	2	2	0.88	Microtubule-associated protein 1 light chain 3 beta OS=Mus musculus OX=10090 GN=Map1lc3b PE=2 SV=1
27	1	Uniprot_Mouse_2019	>tr|A0A0A0MQ97|A0A0A0MQ97_MOUSE	76	33178	2	2	1	1	0.15	F-box only protein 50 OS=Mus musculus OX=10090 GN=Nccrp1 PE=1 SV=1
28	1	Uniprot_Mouse_2019	>tr|B2RTM0|B2RTM0_MOUSE	75	11360	2	2	2	2	1.26	Histone H4 OS=Mus musculus OX=10090 GN=Hist2h4 PE=1 SV=1
29	1	Uniprot_Mouse_2019	>tr|B1AXW5|B1AXW5_MOUSE	75	19029	4	4	4	4	1.67	Peroxiredoxin-1 (Fragment) OS=Mus musculus OX=10090 GN=Prdx1 PE=1 SV=8
30	1	Uniprot_Mouse_2019	>tr|A0A0A6YW67|A0A0A6YW67_MOUSE	74	8723	3	3	2	2	1.84	MCG23377, isoform CRA_b OS=Mus musculus OX=10090 GN=Gm8797 PE=4 SV=1
31	1	Uniprot_Mouse_2019	>sp|Q9D1N9|RM21_MOUSE	74	23466	2	2	2	2	0.49	39S ribosomal protein L21, mitochondrial OS=Mus musculus OX=10090 GN=Mrpl21 PE=1 SV=1
32	1	Uniprot_Mouse_2019	>sp|C0HKE1|H2A1B_MOUSE	73	14127	2	2	2	2	0.93	Histone H2A type 1-B OS=Mus musculus OX=10090 GN=Hist1h2ab PE=1 SV=1
33	1	Contaminants	P02662	70	22960	2	2	2	2	0.5	SWISS-PROT:P02662 Alpha-S1-casein - Bos taurus (Bovine).
34	1	Uniprot_Mouse_2019	>tr|A0A0G2JDL9|A0A0G2JDL9_MOUSE	70	13645	2	2	1	1	0.4	MCG10748, isoform CRA_b OS=Mus musculus OX=10090 GN=Rap1a PE=1 SV=1
35	1	Uniprot_Mouse_2019	>tr|A0A165ELP6|A0A165ELP6_MOUSE	69	15980	2	2	2	2	0.79	BCL2 associated-X protein (Fragment) OS=Mus musculus OX=10090 GN=Bax PE=2 SV=1
36	1	Uniprot_Mouse_2019	>tr|A0A0A0MQK0|A0A0A0MQK0_MOUSE	69	17029	2	2	2	2	0.73	Cytochrome b-245 chaperone 1 (Fragment) OS=Mus musculus OX=10090 GN=Cybc1 PE=1 SV=1
37	1	Uniprot_Mouse_2019	>tr|Q5M9N9|Q5M9N9_MOUSE	69	21948	3	3	2	2	0.53	Prdx2 protein OS=Mus musculus OX=10090 GN=Prdx2 PE=2 SV=1
38	1	Uniprot_Mouse_2019	>tr|A0A0A0MQF6|A0A0A0MQF6_MOUSE	67	38914	2	2	2	2	0.27	Glyceraldehyde-3-phosphate dehydrogenase OS=Mus musculus OX=10090 GN=Gapdh PE=1 SV=1
39	1	Contaminants	Q5D862	67	249296	1	1	1	1	0.02	SWISS-PROT:Q5D862 Tax_Id=9606 Gene_Symbol=FLG2 Filaggrin-2
40	1	Uniprot_Mouse_2019	>tr|A0A077S9N1|A0A077S9N1_MOUSE	67	17240	1	1	1	1	0.31	Lysozyme OS=Mus musculus OX=10090 GN=Lyz1 PE=3 SV=1
41	1	Uniprot_Mouse_2019	>tr|D3YYD5|D3YYD5_MOUSE	66	13885	2	2	2	2	0.95	Vacuolar protein sorting-associated protein 29 (Fragment) OS=Mus musculus OX=10090 GN=Vps29 PE=1 SV=1
42	1	Uniprot_Mouse_2019	>tr|A0A1W2P768|A0A1W2P768_MOUSE	65	20348	2	2	2	2	0.58	Histone H3.2 OS=Mus musculus OX=10090 GN=Hist2h3c1 PE=1 SV=1
43	1	Uniprot_Mouse_2019	>sp|P08556|RASN_MOUSE	63	21471	2	2	2	2	0.55	GTPase NRas OS=Mus musculus OX=10090 GN=Nras PE=1 SV=1
44	1	Uniprot_Mouse_2019	>sp|P52480|KPYM_MOUSE	64	58378	3	3	3	3	0.27	Pyruvate kinase PKM OS=Mus musculus OX=10090 GN=Pkm PE=1 SV=4
45	1	Uniprot_Mouse_2019	>sp|Q9DC70|NDUS7_MOUSE	64	24952	2	2	2	2	0.45	NADH dehydrogenase [ubiquinone] iron-sulfur protein 7, mitochondrial OS=Mus musculus OX=10090 GN=Ndufs7 PE=1 SV=1
46	1	Uniprot_Mouse_2019	>sp|P56480|ATPB_MOUSE	59	56265	2	2	2	2	0.18	ATP synthase subunit beta, mitochondrial OS=Mus musculus OX=10090 GN=Atp5f1b PE=1 SV=2
47	1	Uniprot_Mouse_2019	>sp|P61082|UBC12_MOUSE	58	21172	1	1	1	1	0.25	NEDD8-conjugating enzyme Ubc12 OS=Mus musculus OX=10090 GN=Ube2m PE=1 SV=1
48	1	Uniprot_Mouse_2019	>tr|B2RQH0|B2RQH0_MOUSE	56	115408	2	2	2	2	0.09	Desmoglein 1 beta OS=Mus musculus OX=10090 GN=Dsg1b PE=2 SV=1
49	1	Uniprot_Mouse_2019	>sp|Q9D2G2|ODO2_MOUSE	56	49306	2	2	2	2	0.21	Dihydrolipoyllysine-residue succinyltransferase component of 2-oxoglutarate dehydrogenase complex, mitochondrial OS=Mus musculus OX=10090 GN=Dlst PE=1 SV=1
50	1	Contaminants	P02754	55	18555	2	2	1	1	0.29	SWISS-PROT:P02754 Beta-lactoglobulin - Bos taurus (Bovine).
51	1	Uniprot_Mouse_2019	>tr|A2RS53|A2RS53_MOUSE	52	22804	1	1	1	1	0.23	Transmembrane emp24 domain trafficking protein 2 OS=Mus musculus OX=10090 GN=Tmed2 PE=1 SV=1
52	1	Uniprot_Mouse_2019	>sp|Q8R035|ICT1_MOUSE	51	23633	4	4	3	3	0.81	Peptidyl-tRNA hydrolase ICT1, mitochondrial OS=Mus musculus OX=10090 GN=Mrpl58 PE=1 SV=1
53	1	Uniprot_Mouse_2019	>tr|A0A0A6YVS2|A0A0A6YVS2_MOUSE	50	22665	2	2	2	2	0.51	Calcium load-activated calcium channel (Fragment) OS=Mus musculus OX=10090 GN=Tmco1 PE=1 SV=1
54	1	Uniprot_Mouse_2019	>tr|A0JLV3|A0JLV3_MOUSE	48	13570	1	1	1	1	0.41	Histone H2B (Fragment) OS=Mus musculus OX=10090 GN=Hist1h2bj PE=2 SV=1
55	1	Uniprot_Mouse_2019	>sp|Q6ZWV7|RL35_MOUSE	48	14544	1	1	1	1	0.38	60S ribosomal protein L35 OS=Mus musculus OX=10090 GN=Rpl35 PE=1 SV=1
56	1	Uniprot_Mouse_2019	>tr|A0A0U1RNI6|A0A0U1RNI6_MOUSE	48	19290	4	4	2	2	1.06	CDP-diacylglycerol--inositol 3-phosphatidyltransferase OS=Mus musculus OX=10090 GN=Cdipt PE=1 SV=1
57	1	Uniprot_Mouse_2019	>tr|Q3UWG5|Q3UWG5_MOUSE	47	26495	1	1	1	1	0.19	Tetraspanin OS=Mus musculus OX=10090 GN=Cd81 PE=2 SV=1
58	1	Uniprot_Mouse_2019	>tr|Q3UC73|Q3UC73_MOUSE	45	22894	2	2	2	2	0.5	Peptidyl-prolyl cis-trans isomerase OS=Mus musculus OX=10090 GN=Ppic PE=1 SV=1
59	1	Uniprot_Mouse_2019	>sp|Q91ZK0|AP2D_MOUSE	44	50144	1	1	1	1	0.1	Transcription factor AP-2-delta OS=Mus musculus OX=10090 GN=Tfap2d PE=1 SV=1
60	1	Uniprot_Mouse_2019	>sp|O55234|PSB5_MOUSE	44	28685	1	1	1	1	0.18	Proteasome subunit beta type-5 OS=Mus musculus OX=10090 GN=Psmb5 PE=1 SV=3
61	1	Uniprot_Mouse_2019	>sp|Q8R2Y8|PTH2_MOUSE	43	19742	2	2	2	2	0.6	Peptidyl-tRNA hydrolase 2, mitochondrial OS=Mus musculus OX=10090 GN=Ptrh2 PE=1 SV=1
62	1	Uniprot_Mouse_2019	>sp|P14115|RL27A_MOUSE	42	16709	1	1	1	1	0.32	60S ribosomal protein L27a OS=Mus musculus OX=10090 GN=Rpl27a PE=1 SV=5
63	1	Uniprot_Mouse_2019	>tr|Q9Z2L2|Q9Z2L2_MOUSE	41	9463	1	1	1	1	0.63	Truncated hsp25 (Fragment) OS=Mus musculus OX=10090 GN=Hspb1 PE=2 SV=1
64	1	Contaminants	P02668	41	19077	1	1	1	1	0.28	SWISS-PROT:P02668 Kappa-casein [Contains: Casoxin C; Casoxin 6; Casoxin A; Casoxin B; Casoplatelin] - Bos taurus (Bovine).
65	1	Uniprot_Mouse_2019	>tr|Q3TIQ2|Q3TIQ2_MOUSE	40	17935	1	1	1	1	0.3	Uncharacterized protein OS=Mus musculus OX=10090 GN=Rpl12 PE=2 SV=1
66	1	Uniprot_Mouse_2019	>tr|A0A1D5RLW5|A0A1D5RLW5_MOUSE	40	17607	1	1	1	1	0.3	60S ribosomal protein L18a OS=Mus musculus OX=10090 GN=Rpl18a PE=1 SV=1
67	1	Uniprot_Mouse_2019	>tr|Q3U6D7|Q3U6D7_MOUSE	40	21509	1	1	1	1	0.24	Synaptogyrin 1, isoform CRA_a OS=Mus musculus OX=10090 GN=Syngr1 PE=2 SV=1
68	1	Uniprot_Mouse_2019	>sp|P09528|FRIH_MOUSE	40	21224	1	1	1	1	0.25	Ferritin heavy chain OS=Mus musculus OX=10090 GN=Fth1 PE=1 SV=2
69	1	Uniprot_Mouse_2019	>tr|A0A140LI77|A0A140LI77_MOUSE	39	15959	1	1	1	1	0.34	40S ribosomal protein S3 OS=Mus musculus OX=10090 GN=Rps3 PE=1 SV=1
70	1	Uniprot_Mouse_2019	>tr|A0A075DCB0|A0A075DCB0_MOUSE	39	25107	1	1	1	1	0.2	ATP synthase subunit a OS=Mus musculus OX=10090 GN=ATP6 PE=4 SV=1
71	1	Uniprot_Mouse_2019	>tr|A0A2R8VHH0|A0A2R8VHH0_MOUSE	39	9162	2	2	1	1	0.64	Ras-related C3 botulinum toxin substrate 2 (Fragment) OS=Mus musculus OX=10090 GN=Rac2 PE=1 SV=1
72	1	Uniprot_Mouse_2019	>sp|P97350|PKP1_MOUSE	38	82270	1	1	1	1	0.06	Plakophilin-1 OS=Mus musculus OX=10090 GN=Pkp1 PE=1 SV=1
73	1	Uniprot_Mouse_2019	>tr|B0V2N7|B0V2N7_MOUSE	38	21957	1	1	1	1	0.24	Annexin (Fragment) OS=Mus musculus OX=10090 GN=Anxa2 PE=1 SV=1
74	1	Uniprot_Mouse_2019	>tr|A0A087WRH2|A0A087WRH2_MOUSE	38	19734	1	1	1	1	0.27	Fas apoptotic inhibitory molecule 1 (Fragment) OS=Mus musculus OX=10090 GN=Faim PE=1 SV=6
75	1	Uniprot_Mouse_2019	>tr|A0A075B5N5|A0A075B5N5_MOUSE	37	13983	1	1	1	1	0.39	Immunoglobulin kappa variable 8-26 (Fragment) OS=Mus musculus OX=10090 GN=Igkv8-26 PE=4 SV=7
76	1	Uniprot_Mouse_2019	>tr|Q6ZQM2|Q6ZQM2_MOUSE	37	15427	2	2	2	2	0.82	Peptidyl-prolyl cis-trans isomerase OS=Mus musculus OX=10090 GN=Ppib PE=2 SV=1
77	1	Uniprot_Mouse_2019	>tr|Q3U781|Q3U781_MOUSE	37	14422	2	2	2	2	0.9	MCG21131, isoform CRA_a OS=Mus musculus OX=10090 GN=Srsf3 PE=2 SV=1
78	1	Uniprot_Mouse_2019	>tr|M0QWS4|M0QWS4_MOUSE	37	11401	2	2	2	2	1.24	Ubiquitin-fold modifier conjugating enzyme 1, isoform CRA_c OS=Mus musculus OX=10090 GN=Ufc1 PE=1 SV=1
79	1	Uniprot_Mouse_2019	>tr|Q3TH64|Q3TH64_MOUSE	36	16293	1	1	1	1	0.33	Uncharacterized protein OS=Mus musculus OX=10090 GN=Cyb5b PE=2 SV=1
80	1	Uniprot_Mouse_2019	>tr|D3Z1V4|D3Z1V4_MOUSE	35	23191	1	1	1	1	0.22	Phosphatidylethanolamine-binding protein 1 OS=Mus musculus OX=10090 GN=Pebp1 PE=1 SV=1
81	1	Uniprot_Mouse_2019	>sp|Q61176|ARGI1_MOUSE	35	34957	1	1	1	1	0.14	Arginase-1 OS=Mus musculus OX=10090 GN=Arg1 PE=1 SV=1
82	1	Uniprot_Mouse_2019	>sp|Q6ZWQ7|SPCS3_MOUSE	35	20358	1	1	1	1	0.26	Signal peptidase complex subunit 3 OS=Mus musculus OX=10090 GN=Spcs3 PE=1 SV=1
83	1	Uniprot_Mouse_2019	>tr|D3YYF1|D3YYF1_MOUSE	35	133848	1	1	1	1	0.04	Adhesion G-protein-coupled receptor V1 OS=Mus musculus OX=10090 GN=Adgrv1 PE=4 SV=1
84	1	Uniprot_Mouse_2019	>tr|Q4FJQ0|Q4FJQ0_MOUSE	35	23760	1	1	1	1	0.22	MCG130610 OS=Mus musculus OX=10090 GN=Rab7 PE=1 SV=1
85	1	Uniprot_Mouse_2019	>tr|Q5F2B1|Q5F2B1_MOUSE	34	16255	1	1	1	1	0.33	Mannose-P-dolichol utilization defect 1 protein (Fragment) OS=Mus musculus OX=10090 GN=Mpdu1 PE=1 SV=8
86	1	Uniprot_Mouse_2019	>tr|Q3TIR2|Q3TIR2_MOUSE	34	20585	1	1	1	1	0.25	Uncharacterized protein OS=Mus musculus OX=10090 GN=Arl1 PE=2 SV=1
87	1	Uniprot_Mouse_2019	>tr|A0A3Q4EI12|A0A3Q4EI12_MOUSE	33	24057	1	1	1	1	0.21	Ras-related protein Rab-18 OS=Mus musculus OX=10090 GN=Rab18 PE=4 SV=1
88	1	Uniprot_Mouse_2019	>sp|Q9CRB2|NHP2_MOUSE	33	17578	1	1	1	1	0.3	H/ACA ribonucleoprotein complex subunit 2 OS=Mus musculus OX=10090 GN=Nhp2 PE=1 SV=1
89	1	Uniprot_Mouse_2019	>tr|Q9CPN9|Q9CPN9_MOUSE	33	27089	1	1	1	1	0.19	RIKEN cDNA 2210010C04 gene OS=Mus musculus OX=10090 GN=2210010C04Rik PE=1 SV=1
90	1	Uniprot_Mouse_2019	>tr|Q3U926|Q3U926_MOUSE	33	28845	1	1	1	1	0.18	Uncharacterized protein OS=Mus musculus OX=10090 GN=Ptpmt1 PE=2 SV=1
91	1	Uniprot_Mouse_2019	>tr|Q3TLH6|Q3TLH6_MOUSE	32	14805	1	1	1	1	0.37	Uncharacterized protein OS=Mus musculus OX=10090 GN=Fabp5 PE=2 SV=1
92	1	Uniprot_Mouse_2019	>sp|P53994|RAB2A_MOUSE	31	23704	2	2	2	2	0.48	Ras-related protein Rab-2A OS=Mus musculus OX=10090 GN=Rab2a PE=1 SV=1
93	1	Uniprot_Mouse_2019	>sp|Q8BK08|TMM11_MOUSE	32	21754	1	1	1	1	0.24	Transmembrane protein 11, mitochondrial OS=Mus musculus OX=10090 GN=Tmem11 PE=1 SV=1
94	1	Uniprot_Mouse_2019	>tr|Q3TN61|Q3TN61_MOUSE	31	22124	1	1	1	1	0.24	Uncharacterized protein OS=Mus musculus OX=10090 GN=Rhoa PE=2 SV=1
95	1	Contaminants	P02663	31	24447	1	1	1	1	0.21	SWISS-PROT:P02663 Alpha-S2-casein [Contains: Casocidin-1 - Bos taurus (Bovine).
96	1	Uniprot_Mouse_2019	>tr|Q673W2|Q673W2_MOUSE	30	44082	1	1	1	1	0.11	KIR-like receptor 2 KIRL2.1 OS=Mus musculus OX=10090 GN=Kir3dl2 PE=2 SV=1
97	1	Uniprot_Mouse_2019	>tr|Q8C5M4|Q8C5M4_MOUSE	28	21897	1	1	1	1	0.24	Uncharacterized protein OS=Mus musculus OX=10090 GN=Pdcd6 PE=2 SV=1
98	1	Uniprot_Mouse_2019	>tr|A2ADJ4|A2ADJ4_MOUSE	27	26705	1	1	1	1	0.19	5,6-dihydroxyindole-2-carboxylic acid oxidase (Fragment) OS=Mus musculus OX=10090 GN=Tyrp1 PE=1 SV=1
99	1	Uniprot_Mouse_2019	>sp|Q91WK1|SPRY4_MOUSE	26	23374	1	1	1	1	0.22	SPRY domain-containing protein 4 OS=Mus musculus OX=10090 GN=Spryd4 PE=1 SV=1
100	1	Uniprot_Mouse_2019	>sp|Q6P069|SORCN_MOUSE	25	21898	1	1	1	1	0.24	Sorcin OS=Mus musculus OX=10090 GN=Sri PE=1 SV=1
101	1	Uniprot_Mouse_2019	>sp|Q91W97|HKDC1_MOUSE	25	103505	1	1	1	1	0.05	Putative hexokinase HKDC1 OS=Mus musculus OX=10090 GN=Hkdc1 PE=2 SV=1
102	1	Uniprot_Mouse_2019	>tr|A0A075DC90|A0A075DC90_MOUSE	23	26157	1	1	1	1	0.2	Cytochrome c oxidase subunit 2 OS=Mus musculus OX=10090 GN=COX2 PE=3 SV=1
103	1	Uniprot_Mouse_2019	>tr|Q8C6E9|Q8C6E9_MOUSE	23	35186	1	1	1	1	0.14	Uncharacterized protein OS=Mus musculus OX=10090 GN=Pura PE=2 SV=1
104	1	Uniprot_Mouse_2019	>tr|A0A3B0IP17|A0A3B0IP17_MOUSE	23	35207	1	1	1	1	0.14	Adiponectin n OS=Mus musculus OX=10090 GN=Adin PE=4 SV=1
105	1	Uniprot_Mouse_2019	>sp|Q7TQJ1|MALD1_MOUSE	22	19416	1	1	1	1	0.27	MARVEL domain-containing protein 1 OS=Mus musculus OX=10090 GN=Marveld1 PE=2 SV=1

### Sheet: Nucleolar Clone 2
Family	Member	Database	Accession	Score	Mass	Num. of matches	Num. of significant matches	Num. of sequences	Num. of significant sequences	emPAI	Description
1	1	Contaminants	P04264	2559	66149	96	96	29	29	8.06	SWISS-PROT:P04264 Tax_Id=9606 Gene_Symbol=KRT1 Keratin, type II cytoskeletal 1
1	2	Contaminants	P35908	1397	66110	53	53	25	25	5.82	SWISS-PROT:P35908 Tax_Id=9606 Gene_Symbol=KRT2 Keratin, type II cytoskeletal 2 epidermal
1	3	Contaminants	P13647	491	62568	28	28	15	15	2.33	SWISS-PROT:P13647 Tax_Id=9606 Gene_Symbol=KRT5 Keratin, type II cytoskeletal 5
1	4	Contaminants	P48668	376	60273	23	23	13	13	1.76	SWISS-PROT:P48668 Tax_Id=9606 Gene_Symbol=KRT6C Keratin, type II cytoskeletal 6C
1	5	Contaminants	Q7Z794	245	62050	10	10	4	4	0.35	SWISS-PROT:Q7Z794 Tax_Id=9606 Gene_Symbol=KRT77 Keratin 77
1	6	Uniprot_Mouse_2019	>sp|Q3UV17|K22O_MOUSE	104	63319	5	5	3	3	0.25	Keratin, type II cytoskeletal 2 oral OS=Mus musculus OX=10090 GN=Krt76 PE=1 SV=1
2	1	Uniprot_Mouse_2019	>tr|B1Q450|B1Q450_MOUSE	2390	15887	273	273	2	2	0.79	Hemoglobin beta chain subunit OS=Mus musculus OX=10090 GN=HBB1 PE=2 SV=1
2	2	Uniprot_Mouse_2019	>sp|P02089|HBB2_MOUSE	2379	15982	276	276	2	2	1.39	Hemoglobin subunit beta-2 OS=Mus musculus OX=10090 GN=Hbb-b2 PE=1 SV=2
3	1	Contaminants	P13645	1262	59703	47	47	17	17	3.12	SWISS-PROT:P13645 Tax_Id=9606 Gene_Symbol=KRT10 Keratin, type I cytoskeletal 10
3	2	Contaminants	P35527	1235	62320	59	59	17	17	3.2	SWISS-PROT:P35527 Tax_Id=9606 Gene_Symbol=KRT9 Keratin, type I cytoskeletal 9
3	3	Contaminants	P02533	487	51875	21	21	11	11	1.97	SWISS-PROT:P02533 Tax_Id=9606 Gene_Symbol=KRT14 Keratin, type I cytoskeletal 14
3	4	Contaminants	P08779	409	51578	18	18	9	9	1.48	SWISS-PROT:P08779 Tax_Id=9606 Gene_Symbol=KRT16 Keratin, type I cytoskeletal 16
3	5	Contaminants	Q04695	290	48361	15	15	8	8	1.17	SWISS-PROT:Q04695 Tax_Id=9606 Gene_Symbol=KRT17 Keratin, type I cytoskeletal 17
4	1	Uniprot_Mouse_2019	>tr|A0A075B5P4|A0A075B5P4_MOUSE	1029	36292	55	55	7	7	2.64	Ig gamma-1 chain C region secreted form (Fragment) OS=Mus musculus OX=10090 GN=Ighg1 PE=1 SV=1
5	1	Contaminants	P00761	671	25078	39	39	1	1	0.2	SWISS-PROT:P00761|TRYP_PIG Trypsin - Sus scrofa (Pig).
6	1	Uniprot_Mouse_2019	>tr|A0A1B0GSX0|A0A1B0GSX0_MOUSE	350	40075	14	14	9	9	2.22	L-lactate dehydrogenase OS=Mus musculus OX=10090 GN=Ldha PE=1 SV=1
7	1	Uniprot_Mouse_2019	>tr|Q2TBF9|Q2TBF9_MOUSE	247	14656	14	14	1	1	0.37	Microtubule-associated protein 1 light chain 3 beta OS=Mus musculus OX=10090 GN=Map1lc3b PE=2 SV=1
8	1	Uniprot_Mouse_2019	>tr|Q3V235|Q3V235_MOUSE	216	33276	9	9	7	7	1.68	Prohibitin 2 OS=Mus musculus OX=10090 GN=Phb2 PE=1 SV=1
9	1	Uniprot_Mouse_2019	>tr|Q3U292|Q3U292_MOUSE	215	22068	7	7	4	4	1.33	Uncharacterized protein OS=Mus musculus OX=10090 GN=Hist1h1d PE=2 SV=1
9	2	Uniprot_Mouse_2019	>sp|P43274|H14_MOUSE	162	21964	5	5	4	4	1.34	Histone H1.4 OS=Mus musculus OX=10090 GN=Hist1h1e PE=1 SV=2
10	1	Uniprot_Mouse_2019	>tr|Q3UK68|Q3UK68_MOUSE	209	22566	4	4	3	3	1.29	Uncharacterized protein OS=Mus musculus OX=10090 GN=Naca PE=2 SV=1
11	1	Uniprot_Mouse_2019	>tr|A8DUV1|A8DUV1_MOUSE	186	15189	17	17	2	2	0.84	Alpha-globin OS=Mus musculus OX=10090 GN=Hbat1 PE=3 SV=1
12	1	Uniprot_Mouse_2019	>tr|Q3UBI6|Q3UBI6_MOUSE	169	31388	6	6	5	5	1.11	Uncharacterized protein OS=Mus musculus OX=10090 GN=Rpl7 PE=2 SV=1
13	1	Contaminants	P02769	162	71244	5	5	4	4	0.3	SWISS-PROT:P02769 (Bos taurus) Bovine serum albumin precursor
13	2	Contaminants	P02768-1	114	71317	4	4	3	3	0.22	SWISS-PROT:P02768-1 Tax_Id=9606 Gene_Symbol=ALB Isoform 1 of Serum albumin precursor
14	1	Uniprot_Mouse_2019	>tr|Q3TIK8|Q3TIK8_MOUSE	135	34259	6	6	4	4	0.73	Uncharacterized protein OS=Mus musculus OX=10090 GN=Hnrnpa1 PE=2 SV=1
15	1	Uniprot_Mouse_2019	>tr|Q3UCD3|Q3UCD3_MOUSE	131	38921	6	6	6	6	1.06	Annexin OS=Mus musculus OX=10090 GN=Anxa2 PE=2 SV=1
16	1	Uniprot_Mouse_2019	>sp|E9Q557|DESP_MOUSE	125	335158	7	7	6	6	0.1	Desmoplakin OS=Mus musculus OX=10090 GN=Dsp PE=1 SV=1
17	1	Uniprot_Mouse_2019	>sp|B7ZMP1|XPP3_MOUSE	109	57268	4	4	4	4	0.39	Xaa-Pro aminopeptidase 3 OS=Mus musculus OX=10090 GN=Xpnpep3 PE=1 SV=1
18	1	Uniprot_Mouse_2019	>tr|Q52L64|Q52L64_MOUSE	100	26934	7	7	4	4	1	ENSMUSG00000076577 protein OS=Mus musculus OX=10090 GN=Igkv8-30 PE=1 SV=1
19	1	Uniprot_Mouse_2019	>tr|Q3TII3|Q3TII3_MOUSE	98	50414	4	4	4	4	0.45	Elongation factor 1-alpha OS=Mus musculus OX=10090 GN=Eef1a1 PE=2 SV=1
20	1	Uniprot_Mouse_2019	>sp|P01787|HVM18_MOUSE	96	13883	3	3	2	2	1.72	Ig heavy chain V regions TEPC 15/S107/HPCM1/HPCM2/HPCM3 OS=Mus musculus OX=10090 PE=1 SV=1
21	1	Uniprot_Mouse_2019	>tr|B2RRX1|B2RRX1_MOUSE	89	42052	5	5	5	5	0.75	Actin, beta OS=Mus musculus OX=10090 GN=Actb PE=2 SV=1
22	1	Contaminants	P02662	87	22960	2	2	2	2	0.5	SWISS-PROT:P02662 Alpha-S1-casein - Bos taurus (Bovine).
23	1	Uniprot_Mouse_2019	>sp|P97350|PKP1_MOUSE	84	82270	1	1	1	1	0.06	Plakophilin-1 OS=Mus musculus OX=10090 GN=Pkp1 PE=1 SV=1
24	1	Uniprot_Mouse_2019	>tr|Q8R5L1|Q8R5L1_MOUSE	81	31348	2	2	2	2	0.35	Complement component 1 Q subcomponent-binding protein, mitochondrial OS=Mus musculus OX=10090 GN=C1qbp PE=1 SV=1
25	1	Uniprot_Mouse_2019	>tr|B2RTM0|B2RTM0_MOUSE	80	11360	3	3	2	2	1.26	Histone H4 OS=Mus musculus OX=10090 GN=Hist2h4 PE=1 SV=1
26	1	Uniprot_Mouse_2019	>sp|P08249|MDHM_MOUSE	80	36045	5	5	5	5	0.91	Malate dehydrogenase, mitochondrial OS=Mus musculus OX=10090 GN=Mdh2 PE=1 SV=3
27	1	Uniprot_Mouse_2019	>tr|Q8BN07|Q8BN07_MOUSE	75	33136	2	2	2	2	0.33	Serine/threonine-protein phosphatase (Fragment) OS=Mus musculus OX=10090 GN=Ppp2cb PE=2 SV=1
28	1	Uniprot_Mouse_2019	>tr|A0A1W2P750|A0A1W2P750_MOUSE	74	57999	2	2	2	2	0.18	Protein phosphatase 1 regulatory subunit 12A (Fragment) OS=Mus musculus OX=10090 GN=Ppp1r12a PE=1 SV=1
29	1	Uniprot_Mouse_2019	>tr|A0A0A0MQM3|A0A0A0MQM3_MOUSE	73	16210	3	3	3	3	1.36	NADH-cytochrome b5 reductase 3 (Fragment) OS=Mus musculus OX=10090 GN=Cyb5r3 PE=1 SV=6
30	1	Uniprot_Mouse_2019	>tr|F2Z471|F2Z471_MOUSE	72	28254	1	1	1	1	0.18	Voltage-dependent anion-selective channel protein 1 OS=Mus musculus OX=10090 GN=Vdac1 PE=1 SV=1
31	1	Uniprot_Mouse_2019	>tr|B7ZP22|B7ZP22_MOUSE	70	36000	4	4	4	4	0.68	Heterogeneous nuclear ribonucleoprotein A2/B1 OS=Mus musculus OX=10090 GN=Hnrnpa2b1 PE=2 SV=1
32	1	Uniprot_Mouse_2019	>tr|Q3UFF9|Q3UFF9_MOUSE	70	36298	5	5	4	4	0.68	ELAV-like protein OS=Mus musculus OX=10090 GN=Elavl1 PE=2 SV=1
33	1	Uniprot_Mouse_2019	>tr|Q3TL53|Q3TL53_MOUSE	69	28835	1	1	1	1	0.18	40S ribosomal protein S6 OS=Mus musculus OX=10090 PE=2 SV=1
34	1	Uniprot_Mouse_2019	>sp|P48036|ANXA5_MOUSE	67	35787	3	3	3	3	0.48	Annexin A5 OS=Mus musculus OX=10090 GN=Anxa5 PE=1 SV=1
35	1	Uniprot_Mouse_2019	>sp|Q9D051|ODPB_MOUSE	64	39254	3	3	2	2	0.27	Pyruvate dehydrogenase E1 component subunit beta, mitochondrial OS=Mus musculus OX=10090 GN=Pdhb PE=1 SV=1
36	1	Uniprot_Mouse_2019	>tr|Q3U1B1|Q3U1B1_MOUSE	64	38178	4	4	3	3	0.45	Uncharacterized protein OS=Mus musculus OX=10090 GN=Gnb1 PE=2 SV=1
37	1	Contaminants	Q7RTT2	63	57728	2	2	2	2	0.18	TREMBL:Q7RTT2 Tax_Id=9606 Gene_Symbol=KRT78 Keratin-78
38	1	Uniprot_Mouse_2019	>tr|Q3TT11|Q3TT11_MOUSE	63	79954	3	3	3	3	0.19	Uncharacterized protein OS=Mus musculus OX=10090 GN=Hsd17b4 PE=2 SV=1
39	1	Uniprot_Mouse_2019	>tr|Q3UNF2|Q3UNF2_MOUSE	62	35628	1	1	1	1	0.14	Serine/threonine-protein phosphatase OS=Mus musculus OX=10090 GN=Ppp4c PE=1 SV=1
40	1	Uniprot_Mouse_2019	>tr|Q3THE1|Q3THE1_MOUSE	61	15986	4	4	3	3	1.39	Uncharacterized protein (Fragment) OS=Mus musculus OX=10090 GN=Rpl5 PE=2 SV=1
41	1	Contaminants	P02663	56	24447	1	1	1	1	0.21	SWISS-PROT:P02663 Alpha-S2-casein [Contains: Casocidin-1 - Bos taurus (Bovine).
42	1	Uniprot_Mouse_2019	>tr|Q3U5P8|Q3U5P8_MOUSE	53	30036	1	1	1	1	0.17	40S ribosomal protein S3a OS=Mus musculus OX=10090 GN=Rps3a1 PE=2 SV=1
43	1	Uniprot_Mouse_2019	>sp|P52480|KPYM_MOUSE	53	58378	3	3	3	3	0.27	Pyruvate kinase PKM OS=Mus musculus OX=10090 GN=Pkm PE=1 SV=4
44	1	Uniprot_Mouse_2019	>sp|P68040|RACK1_MOUSE	52	35511	1	1	1	1	0.14	Receptor of activated protein C kinase 1 OS=Mus musculus OX=10090 GN=Rack1 PE=1 SV=3
45	1	Uniprot_Mouse_2019	>tr|Q5M9N9|Q5M9N9_MOUSE	51	21948	1	1	1	1	0.24	Prdx2 protein OS=Mus musculus OX=10090 GN=Prdx2 PE=2 SV=1
46	1	Contaminants	P02668	50	19077	1	1	1	1	0.28	SWISS-PROT:P02668 Kappa-casein [Contains: Casoxin C; Casoxin 6; Casoxin A; Casoxin B; Casoplatelin] - Bos taurus (Bovine).
47	1	Uniprot_Mouse_2019	>tr|B2RQH0|B2RQH0_MOUSE	50	115408	2	2	2	2	0.09	Desmoglein 1 beta OS=Mus musculus OX=10090 GN=Dsg1b PE=2 SV=1
48	1	Uniprot_Mouse_2019	>tr|A2ADH1|A2ADH1_MOUSE	49	42009	1	1	1	1	0.12	Magnesium transporter protein 1 OS=Mus musculus OX=10090 GN=Magt1 PE=1 SV=1
49	1	Uniprot_Mouse_2019	>tr|A0A077S9N1|A0A077S9N1_MOUSE	49	17240	2	2	1	1	0.31	Lysozyme OS=Mus musculus OX=10090 GN=Lyz1 PE=3 SV=1
50	1	Uniprot_Mouse_2019	>tr|G3UXL2|G3UXL2_MOUSE	46	35315	1	1	1	1	0.14	Phosphoribosyl pyrophosphate synthetase 1-like 3 OS=Mus musculus OX=10090 GN=Prps1l3 PE=3 SV=1
51	1	Uniprot_Mouse_2019	>tr|A0A0A0MQF6|A0A0A0MQF6_MOUSE	44	38914	2	2	2	2	0.27	Glyceraldehyde-3-phosphate dehydrogenase OS=Mus musculus OX=10090 GN=Gapdh PE=1 SV=1
52	1	Uniprot_Mouse_2019	>sp|Q91ZK0|AP2D_MOUSE	44	50144	1	1	1	1	0.1	Transcription factor AP-2-delta OS=Mus musculus OX=10090 GN=Tfap2d PE=1 SV=1
53	1	Uniprot_Mouse_2019	>sp|Q02257|PLAK_MOUSE	43	82490	2	2	2	2	0.12	Junction plakoglobin OS=Mus musculus OX=10090 GN=Jup PE=1 SV=3
54	1	Uniprot_Mouse_2019	>tr|A0A2R8VHF3|A0A2R8VHF3_MOUSE	42	30027	1	1	1	1	0.17	Tubulin alpha chain (Fragment) OS=Mus musculus OX=10090 GN=Gm49450 PE=3 SV=1
55	1	Contaminants	P02754	42	18555	1	1	1	1	0.29	SWISS-PROT:P02754 Beta-lactoglobulin - Bos taurus (Bovine).
56	1	Uniprot_Mouse_2019	>tr|D3Z6F5|D3Z6F5_MOUSE	41	54675	1	1	1	1	0.09	ATP synthase subunit alpha OS=Mus musculus OX=10090 GN=Atp5a1 PE=1 SV=1
57	1	Uniprot_Mouse_2019	>tr|A0A0A6YW67|A0A0A6YW67_MOUSE	41	8723	1	1	1	1	0.69	MCG23377, isoform CRA_b OS=Mus musculus OX=10090 GN=Gm8797 PE=4 SV=1
58	1	Uniprot_Mouse_2019	>sp|Q9CY64|BIEA_MOUSE	40	33675	3	3	3	3	0.52	Biliverdin reductase A OS=Mus musculus OX=10090 GN=Blvra PE=1 SV=1
59	1	Uniprot_Mouse_2019	>sp|Q9CX86|ROA0_MOUSE	40	30683	1	1	1	1	0.17	Heterogeneous nuclear ribonucleoprotein A0 OS=Mus musculus OX=10090 GN=Hnrnpa0 PE=1 SV=1
60	1	Uniprot_Mouse_2019	>sp|C0HKE1|H2A1B_MOUSE	40	14127	1	1	1	1	0.39	Histone H2A type 1-B OS=Mus musculus OX=10090 GN=Hist1h2ab PE=1 SV=1
61	1	Uniprot_Mouse_2019	>tr|Q3UA53|Q3UA53_MOUSE	40	33101	2	2	2	2	0.33	Uncharacterized protein OS=Mus musculus OX=10090 GN=Ppa1 PE=2 SV=1
62	1	Uniprot_Mouse_2019	>tr|H3BLG5|H3BLG5_MOUSE	39	27069	1	1	1	1	0.19	Syntenin-1 (Fragment) OS=Mus musculus OX=10090 GN=Sdcbp PE=1 SV=1
63	1	Uniprot_Mouse_2019	>tr|Q3U8R9|Q3U8R9_MOUSE	38	32558	2	2	2	2	0.33	Uncharacterized protein OS=Mus musculus OX=10090 GN=Txnl1 PE=2 SV=1
64	1	Uniprot_Mouse_2019	>sp|Q6P8K8|CBPA4_MOUSE	38	47594	1	1	1	1	0.1	Carboxypeptidase A4 OS=Mus musculus OX=10090 GN=Cpa4 PE=2 SV=2
65	1	Uniprot_Mouse_2019	>tr|A0PJ91|A0PJ91_MOUSE	37	66081	1	1	1	1	0.07	Hsp90aa1 protein (Fragment) OS=Mus musculus OX=10090 GN=Hsp90aa1 PE=2 SV=1
66	1	Uniprot_Mouse_2019	>sp|Q99KV1|DJB11_MOUSE	37	40815	1	1	1	1	0.12	DnaJ homolog subfamily B member 11 OS=Mus musculus OX=10090 GN=Dnajb11 PE=1 SV=1
67	1	Uniprot_Mouse_2019	>tr|D3YVC1|D3YVC1_MOUSE	37	28868	1	1	1	1	0.18	40S ribosomal protein S2 (Fragment) OS=Mus musculus OX=10090 GN=Rps2 PE=1 SV=1
68	1	Uniprot_Mouse_2019	>tr|Q9CPN9|Q9CPN9_MOUSE	36	27089	1	1	1	1	0.19	RIKEN cDNA 2210010C04 gene OS=Mus musculus OX=10090 GN=2210010C04Rik PE=1 SV=1
69	1	Uniprot_Mouse_2019	>tr|D3YVJ7|D3YVJ7_MOUSE	36	19762	1	1	1	1	0.27	Aldo-keto reductase family 1, member B3 (aldose reductase) (Fragment) OS=Mus musculus OX=10090 GN=Akr1b3 PE=1 SV=1
70	1	Uniprot_Mouse_2019	>tr|Q5RKP3|Q5RKP3_MOUSE	36	24639	2	2	2	2	0.46	60S ribosomal protein L13 OS=Mus musculus OX=10090 GN=Rpl13 PE=2 SV=1
71	1	Uniprot_Mouse_2019	>tr|B1AXW5|B1AXW5_MOUSE	35	19029	1	1	1	1	0.28	Peroxiredoxin-1 (Fragment) OS=Mus musculus OX=10090 GN=Prdx1 PE=1 SV=8
72	1	Uniprot_Mouse_2019	>tr|G3X9V8|G3X9V8_MOUSE	35	44595	1	1	1	1	0.11	MCG129038 OS=Mus musculus OX=10090 GN=Serpinb3a PE=1 SV=1
73	1	Uniprot_Mouse_2019	>sp|Q6PDM2|SRSF1_MOUSE	35	27842	1	1	1	1	0.18	Serine/arginine-rich splicing factor 1 OS=Mus musculus OX=10090 GN=Srsf1 PE=1 SV=3
74	1	Uniprot_Mouse_2019	>sp|Q9D710|TMX2_MOUSE	35	34320	1	1	1	1	0.15	Thioredoxin-related transmembrane protein 2 OS=Mus musculus OX=10090 GN=Tmx2 PE=1 SV=1
75	1	Uniprot_Mouse_2019	>tr|G3UX26|G3UX26_MOUSE	35	30883	1	1	1	1	0.16	Voltage-dependent anion-selective channel protein 2 OS=Mus musculus OX=10090 GN=Vdac2 PE=1 SV=1
76	1	Uniprot_Mouse_2019	>tr|A0A140LI77|A0A140LI77_MOUSE	35	15959	1	1	1	1	0.34	40S ribosomal protein S3 OS=Mus musculus OX=10090 GN=Rps3 PE=1 SV=1
77	1	Uniprot_Mouse_2019	>tr|Q3UJL7|Q3UJL7_MOUSE	34	34614	1	1	1	1	0.14	Uncharacterized protein OS=Mus musculus OX=10090 GN=Srm PE=2 SV=1
78	1	Uniprot_Mouse_2019	>sp|Q8C1S0|MED19_MOUSE	33	26361	1	1	1	1	0.19	Mediator of RNA polymerase II transcription subunit 19 OS=Mus musculus OX=10090 GN=Med19 PE=1 SV=1
79	1	Uniprot_Mouse_2019	>sp|Q61176|ARGI1_MOUSE	30	34957	1	1	1	1	0.14	Arginase-1 OS=Mus musculus OX=10090 GN=Arg1 PE=1 SV=1
80	1	Uniprot_Mouse_2019	>tr|Q3TUD6|Q3TUD6_MOUSE	30	71099	1	1	1	1	0.07	Uncharacterized protein OS=Mus musculus OX=10090 GN=Hsp90b1 PE=2 SV=1
81	1	Uniprot_Mouse_2019	>tr|A0A0R4J1E2|A0A0R4J1E2_MOUSE	30	73513	1	1	1	1	0.07	Elongation factor 1-delta OS=Mus musculus OX=10090 GN=Eef1d PE=1 SV=1
82	1	Uniprot_Mouse_2019	>sp|Q9CS42|PRPS2_MOUSE	29	35163	1	1	1	1	0.14	Ribose-phosphate pyrophosphokinase 2 OS=Mus musculus OX=10090 GN=Prps2 PE=1 SV=4
83	1	Uniprot_Mouse_2019	>tr|Q8BPC9|Q8BPC9_MOUSE	29	16069	1	1	1	1	0.33	Uncharacterized protein (Fragment) OS=Mus musculus OX=10090 GN=Sfxn1 PE=2 SV=1
84	1	Uniprot_Mouse_2019	>sp|Q91XW8|FKBP6_MOUSE	27	37671	1	1	1	1	0.13	Inactive peptidyl-prolyl cis-trans isomerase FKBP6 OS=Mus musculus OX=10090 GN=Fkbp6 PE=1 SV=1
85	1	Uniprot_Mouse_2019	>tr|Q3UD26|Q3UD26_MOUSE	27	34696	1	1	1	1	0.14	Uncharacterized protein OS=Mus musculus OX=10090 GN=Psmd14 PE=2 SV=1
86	1	Uniprot_Mouse_2019	>tr|D3YY63|D3YY63_MOUSE	26	30466	1	1	1	1	0.17	Phosphatidylserine decarboxylase proenzyme, mitochondrial OS=Mus musculus OX=10090 GN=Pisd PE=4 SV=1
87	1	Uniprot_Mouse_2019	>tr|A0A338P6X5|A0A338P6X5_MOUSE	25	36916	1	1	1	1	0.14	Eukaryotic initiation factor 4A-II (Fragment) OS=Mus musculus OX=10090 GN=Eif4a2 PE=1 SV=1
88	1	Uniprot_Mouse_2019	>tr|A2AEB3|A2AEB3_MOUSE	25	24000	1	1	1	1	0.22	Mortality factor 4-like protein 2 (Fragment) OS=Mus musculus OX=10090 GN=Morf4l2 PE=1 SV=1
89	1	Uniprot_Mouse_2019	>tr|B2RTC8|B2RTC8_MOUSE	23	35521	1	1	1	1	0.14	Solute carrier family 25 (Mitochondrial carrier adenine nucleotide translocator), member 31 OS=Mus musculus OX=10090 GN=Slc25a31 PE=1 SV=1
